# Group-level patterns emerge from individual speed as revealed by an extremely social robotic fish

**DOI:** 10.1101/2020.06.10.143883

**Authors:** Jolle W. Jolles, Nils Weimar, Tim Landgraf, Pawel Romanczuk, Jens Krause, David Bierbach

**Author notes:** Correspondence should be addressed to: Jolle W. Jolles and David Bierbach.

## Abstract

Understanding the emergence of collective behaviour has long been a key research focus in the natural sciences. Besides the fundamental role of social interaction rules, a combination of theoretical and empirical work indicates individual speed may be a key process that drives the collective behaviour of animal groups. Socially-induced changes in speed by interacting animals make it difficult to isolate the effects of individual speed on group-level behaviours. Here we tackled this issue by pairing guppies with a biomimetic robot. We used a closed-loop tracking and feedback system to let a robotic fish naturally interact with a live partner in real time, and programmed it to strongly copy and follow its partner’s movements while lacking any preferred movement speed or directionality of its own. We show that individual differences in guppies’ movement speed were highly repeatable and shaped key collective patterns: higher individual speeds resulted in stronger leadership, lower cohesion, higher alignment, and better temporal coordination in the pairs. By combining the strengths of individual-based models and observational work with state-of-the-art robotics, we provide novel evidence that individual speed is a key, fundamental process in the emergence of collective behaviour.
