## Supplementary material for "Group-level patterns emerge from individual speed as revealed by an extremely social robotic fish": Summary data

assay	trial	ID	BL	speed_med	speedBL_med	speedpartner_med	speedpartnerBL_med	iid	iid_BL	gr_speed_meanBL	propinfront	gr_speeddiff_med	gr_headdiff_med	leadhead_max_corr	leadhead_meanresp	leadspeed_max_corr	leadspeed_meanresp	spfilt	propinfront_spfilt	gr_headdiff_med_spfilt
robo	T1	F001	28.21	4.25	1.51	1.61	0.57	8.87	0.31	1.35	0.753	1.51	60.77	0.455	-2.372	0.432	-2	88.19	0.77	61.16
robo	T1	F002	33.56	0.75	0.22	0.7	0.21	5.02	0.15	0.44	0.653	0	62.33	0.297	-2.233	0.243	-1.953	75.58	0.634	75.96
robo	T1	F003	30.19	3.39	1.12	2.8	0.93	9.13	0.3	1.38	0.821	0.54	42.27	0.573	-2.605	0.481	-1.488	87.84	0.843	44.305
robo	T1	F004	30.52	6.02	1.97	4.68	1.53	10.51	0.34	2.03	0.881	1.23	33.09	0.645	-1.535	0.522	-1.581	92.85	0.893	32.475
robo	T1	F005	32.5	1.61	0.5	1.07	0.33	6.79	0.21	0.86	0.649	0.54	45.22	0.419	-2.14	0.606	-2.093	81.63	0.7	47.12
robo	T1	F006	26.9	1.45	0.54	0.38	0.14	5.92	0.22	0.62	0.743	0.38	69.12	0.41	-4.791	0.556	-2.837	66.6	0.738	85.76
robo	T1	F007	25.02	4.19	1.67	2.58	1.03	7.86	0.31	1.91	0.794	0.54	44.39	0.554	-1.488	0.731	-1.163	81.65	0.846	46.015
robo	T1	F008	37.4	2.9	0.78	1.61	0.43	8.25	0.22	0.79	0.839	0.75	45	0.594	-3.209	0.468	-3.209	88.18	0.848	45
robo	T1	F009	29.29	4.89	1.67	4.84	1.65	9.79	0.33	2.09	0.815	0.7	23.03	0.616	-1.349	0.647	-1.628	92.22	0.84	21.84
robo	T1	F010	35.93	0.75	0.21	0.27	0.08	4.48	0.12	0.36	0.488	0.32	87.92	0.244	-3.907	0.115	-6.791	66	0.502	90
robo	T1	F011	33.09	1.45	0.44	0.27	0.08	5.5	0.17	0.34	0.564	0.17	49.29	0.379	-6.14	0.35	-1.163	55.99	0.609	70.63
robo	T1	F012	34.44	1.45	0.42	0.38	0.11	5.19	0.15	0.47	0.577	0.22	62.12	0.287	-4.279	0.493	-2.233	61.51	0.646	72.025
robo	T1	F013	36.52	0.7	0.19	0.27	0.07	6.01	0.16	0.57	0.486	0	43.97	0.425	-2.512	0.663	-2.744	53.06	0.619	55.37
robo	T1	F014	36.01	5.81	1.61	4.84	1.34	11.23	0.31	1.58	0.921	0.7	21.08	0.76	-1.628	0.485	-1.953	95.52	0.924	20.48
robo	T1	F015	27.91	3.39	1.21	3.33	1.19	11.22	0.4	1.59	0.918	0.59	41.505	0.709	-2.651	0.543	-1.721	93.84	0.924	40.64
robo	T1	F016	33.67	3.12	0.93	2.15	0.64	8.47	0.25	1.44	0.725	0	27.87	0.581	-1.674	0.736	-1.395	74.75	0.827	28.54
robo	T1	F017	29.54	1.51	0.51	1.29	0.44	7.05	0.24	1	0.689	0	48.745	0.453	-2.558	0.467	-3.86	68.99	0.758	48.12
robo	T1	F019	31.97	8.76	2.74	8.12	2.54	11.77	0.37	2.48	0.823	0.59	37.09	0.646	-1.163	0.554	-1.07	89.7	0.844	40.38
robo	T1	F020	34.28	3.01	0.88	1.93	0.56	9.75	0.28	0.89	0.825	0.7	45	0.637	-3.302	0.52	-2.14	86.81	0.86	42.95
robo	T2	F001	28.21	2.9	1.03	2.31	0.82	9.57	0.34	1.29	0.751	0.37	48.765	0.424	-1.721	0.136	-1.628	94.79	0.76	48.37
robo	T2	F003	30.19	6.15	2.04	5.81	1.92	11.61	0.38	1.93	0.959	0.75	35.2	0.841	-1.767	0.509	-2.186	97.49	0.964	34.88
robo	T2	F004	30.52	6.18	2.02	4.89	1.6	10.94	0.36	1.98	0.885	1.77	37.24	0.644	-1.907	0.469	-1.581	97.29	0.889	36.3
robo	T2	F005	32.5	3.87	1.19	2.37	0.73	10.56	0.33	1.19	0.837	0.81	40.41	0.597	-2.651	0.554	-1.581	91.03	0.853	40.34
robo	T2	F006	26.9	1.51	0.56	0.81	0.3	6.5	0.24	0.67	0.672	0.75	80.435	0.349	-3.953	0.337	-2	83.19	0.694	84.97
robo	T2	F007	25.02	8.01	3.2	8.38	3.35	10.84	0.43	3.13	0.882	0.32	26.315	0.759	-1.302	0.655	-1.163	92.05	0.924	27.26
robo	T2	F008	37.4	1.51	0.4	1.07	0.29	7.11	0.19	0.62	0.768	0.27	47.12	0.657	-3.907	0.453	-0.93	72.9	0.811	58.43
robo	T2	F009	29.29	2.15	0.73	1.45	0.5	7.69	0.26	1.52	0.669	0	36.61	0.497	-1.721	0.698	-1.581	67.92	0.806	25.04
robo	T2	F010	35.93	2.1	0.58	0.54	0.15	6.33	0.18	0.58	0.583	1.51	90	0.256	-5.302	0.219	-3.767	82.41	0.601	92.12
robo	T2	F011	33.09	3.23	0.98	1.93	0.58	8.8	0.27	1.14	0.836	0.76	56.805	0.514	-2.047	0.549	-1.86	87.78	0.847	56.31
robo	T2	F012	34.44	1.56	0.45	0.81	0.24	6.27	0.18	0.67	0.687	0.75	63.43	0.333	-2.279	0.546	-3.163	77.01	0.726	62.02
robo	T2	F013	36.52	0	0	0.38	0.1	6.36	0.17	0.41	0.696	0	63.43	0.295	-3.023	0.681	-2.419	42.62	0.684	80.54
robo	T2	F014	36.01	5.91	1.64	5.05	1.4	11.49	0.32	1.58	0.925	0.6	21.29	0.804	-1.814	0.435	-2.186	96.93	0.931	20.28
robo	T2	F015	27.91	4.68	1.68	4.62	1.66	11.14	0.4	1.85	0.919	0.53	36.15	0.743	-2	0.481	-2.186	93.9	0.932	35.44
robo	T2	F016	33.67	4.62	1.37	3.71	1.1	9.54	0.28	1.61	0.825	0.75	30.17	0.631	-1.86	0.585	-1.581	87.4	0.855	27.385
robo	T2	F017	29.54	3.39	1.15	3.55	1.2	10.19	0.34	1.54	0.82	0	36.155	0.646	-2.14	0.535	-2.047	79.04	0.914	36.05
robo	T2	F018	27.61	4.84	1.75	3.39	1.23	11.17	0.4	1.53	0.86	1.45	62.12	0.677	-2.651	0.198	-2.419	96.96	0.87	62.045
robo	T2	F019	31.97	7.96	2.49	7.69	2.41	11.57	0.36	2.45	0.888	0.43	27.36	0.735	-1.302	0.548	-1.163	95.17	0.917	28.32
robo	T2	F020	34.28	2.1	0.61	1.4	0.41	8.72	0.25	0.77	0.804	0.65	53.72	0.507	-4.326	0.487	-2.977	82.78	0.815	56.74
solo	T1	F001	28.21	6.85	2.43	NA	NA	NA	NA	NA	NA	NA	NA	NA	NA	NA	NA	NA	NA	NA
solo	T1	F002	33.56	4.95	1.47	NA	NA	NA	NA	NA	NA	NA	NA	NA	NA	NA	NA	NA	NA	NA
solo	T1	F003	30.19	5.75	1.9	NA	NA	NA	NA	NA	NA	NA	NA	NA	NA	NA	NA	NA	NA	NA
solo	T1	F004	30.52	4	1.31	NA	NA	NA	NA	NA	NA	NA	NA	NA	NA	NA	NA	NA	NA	NA
solo	T1	F005	32.5	3.1	0.95	NA	NA	NA	NA	NA	NA	NA	NA	NA	NA	NA	NA	NA	NA	NA
solo	T1	F006	26.9	2.75	1.02	NA	NA	NA	NA	NA	NA	NA	NA	NA	NA	NA	NA	NA	NA	NA
solo	T1	F007	25.02	7	2.8	NA	NA	NA	NA	NA	NA	NA	NA	NA	NA	NA	NA	NA	NA	NA
solo	T1	F008	37.4	5.55	1.48	NA	NA	NA	NA	NA	NA	NA	NA	NA	NA	NA	NA	NA	NA	NA
solo	T1	F009	29.29	5.55	1.89	NA	NA	NA	NA	NA	NA	NA	NA	NA	NA	NA	NA	NA	NA	NA
solo	T1	F010	35.93	5.35	1.49	NA	NA	NA	NA	NA	NA	NA	NA	NA	NA	NA	NA	NA	NA	NA
solo	T1	F011	33.09	8.5	2.57	NA	NA	NA	NA	NA	NA	NA	NA	NA	NA	NA	NA	NA	NA	NA
solo	T1	F012	34.44	4	1.16	NA	NA	NA	NA	NA	NA	NA	NA	NA	NA	NA	NA	NA	NA	NA
solo	T1	F013	36.52	2.8	0.77	NA	NA	NA	NA	NA	NA	NA	NA	NA	NA	NA	NA	NA	NA	NA
solo	T1	F014	36.01	5.6	1.56	NA	NA	NA	NA	NA	NA	NA	NA	NA	NA	NA	NA	NA	NA	NA
solo	T1	F015	27.91	6.7	2.4	NA	NA	NA	NA	NA	NA	NA	NA	NA	NA	NA	NA	NA	NA	NA
solo	T1	F016	33.67	7.05	2.09	NA	NA	NA	NA	NA	NA	NA	NA	NA	NA	NA	NA	NA	NA	NA
solo	T1	F017	29.54	6.25	2.12	NA	NA	NA	NA	NA	NA	NA	NA	NA	NA	NA	NA	NA	NA	NA
solo	T1	F018	27.61	5.55	2.01	NA	NA	NA	NA	NA	NA	NA	NA	NA	NA	NA	NA	NA	NA	NA
solo	T1	F019	31.97	8.4	2.63	NA	NA	NA	NA	NA	NA	NA	NA	NA	NA	NA	NA	NA	NA	NA
solo	T1	F020	34.28	5.65	1.65	NA	NA	NA	NA	NA	NA	NA	NA	NA	NA	NA	NA	NA	NA	NA
